# Sex-biased transcriptome in embryonic mouse cortices under *Pax6* haploinsufficiency highlights Pbdc1 as a candidate regulator

**DOI:** 10.1101/2025.10.19.683266

**Authors:** Shyu Manabe, Shohei Ochi, Takako Kikkawa, Sharmin Naher, Mai Saeki, Kohdai Yamada, Hidetaka Kosako, Yusuke Kishi, Tatsuya Sawasaki, Noriko Osumi

## Abstract

Mutations in *Pax6*, encoding a transcription factor essential for brain patterning and neurogenesis, have been linked to female-biased cortical malformations and behavioral abnormalities, yet the molecular basis remains unclear. Here we show that *Pax6* haploinsufficiency (*Sey*/+) produces more pronounced sex-biased alterations in the transcriptomes and cytoarchitecture of embryonic mouse cortices than those in wild-type and homozygous mutants (*Sey*/*Sey*). *Pbdc1*, a previously uncharacterized X-linked gene implicated in autism, is selectively upregulated in *Sey*/+ females and proximity-dependent protein-protein interaction analysis reveals Pbdc1 interacts with RNA-splicing factors. Moreover, *Pbdc1* overexpression reduces intermediate progenitor cells in the developing cortex. ChIP-qPCR further demonstrates Pax6 and BAF occupancy at the *Pbdc1* promoter in WT embryos of both sexes and CUT&Tag shows H3K4me3 elevation selectively in *Sey*/+ females. Our findings indicate that partial loss of Pax6 shapes the embryonic cortical transcriptomes and cytoarchitecture in a sex-dependent manner and highlight *Pbdc1* as a candidate regulator of sex-biased corticogenesis.
