## Supplementary Table 1 for "Sex-biased transcriptome in embryonic mouse cortices under *Pax6* haploinsufficiency highlights Pbdc1 as a candidate regulator"

### Sheet: Table S1
Gene_Symbol	Log2 (Pbdc1/IkBa)	p value (Student's t)	negative log10 p value	Association with cell cycle or cancer progression	Reference
Hnrnpk	4.99563	9.16595e-06	5.03782	Promote cancer cell proliferation	33
Snrpa1	4.83436	2.14805e-05	4.66796	Positive regulator of pluripotency maintenance in iPS cells	34
Cwf19l2	4.5717	2.64784e-05	4.57711	-	-
Sart1	4.37501	0.000118237	3.92725	Upregulated in several types of cancer	35
Wbp4	4.27724	7.93744e-05	4.10032	-	-
Srsf6	4.265	0.000130063	3.88585	Promoting progression of colorectal cancer	78
Ythdc1	4.07449	1.3564e-06	5.86761	Highly expressed in gastric cancer	79
Kdm1a	4.01498	2.45057e-05	4.61073	Overxpression of KDM1A in several cancers	80
Prpf31	3.87114	1.26213e-07	6.8989	-	-
Rbmx2	3.8433	2.14619e-05	4.66833	-	-
Prpf3	3.6389	2.97866e-05	4.52598	Correltaed with prognosis in hepatocellular carcinoma	81
Puf60	3.60001	8.7137e-05	4.0598	Promoting cell cycle and lung cancer progression	82
Srrm2	3.41762	0.001419	2.84802	Mutation in SRRM2 predispose to papillary thyroid caricinoma	83
Sart3	3.36192	1.20463e-05	4.91915	Required for hematopoietic stem/progenitor cell proliferation and maintenance	84
Phf5a	3.31222	0.000391281	3.40751	Promoting proliferation and metastasis of colorectal cacncer	85
Rnps1	3.29382	5.88473e-06	5.23027	Functioning as an oncogenic splicing factor in cervical cancer	86
Wbp11	3.14128	0.000696127	3.15731	Highly expressed in ovarian cancer tissue	87
Sf3a1	2.99939	7.73542e-06	5.11152	-	-
Prpf4	2.93434	0.000106878	3.97111	Knockdown of PRPF4 suppresses Glioblastoma Progression	88
Son	2.91207	6.49079e-05	4.1877	Highly expression in ErbB2-positive breast cancer	89
Htatsf1	2.88284	0.000361143	3.44232	-	-
Prmt7	2.85344	1.53437e-05	4.81407	Aberrant expression of PRMT7 in various cancers	90
Wdr77	2.76985	0.00112618	2.94839	Overexpression and increased accumulation in breast cancer	91
Cdk13	2.75007	5.54976e-05	4.25573	-	-
Srrm4	2.71663	0.00304915	2.51582	Overexpression of SRRM4 in breast cancer enhances poorer overall survival	92
Gpkow	2.58631	0.000210387	3.67698	-	-
Ddx46	2.57791	4.94195e-05	4.3061	Overexpression of DDX46 in breast cancer cells and tissue	93
Khdrbs1	2.57084	0.000602357	3.22015	Upregulated in glioblastoma bultiforme and promotes the growth of glioblastoma	94
Rbm25	2.5684	0.00452195	2.34467	Increased expresion of RBM25 in colon cancer tissue	95
Nsrp1	2.55732	0.000106572	3.97236	-	-
Hnrnpl	2.5379	0.00103791	2.98384	Highly expressed in a variety of tumors and having role in tumor progression	96
Txnl4b	2.53632	0.000964722	3.0156	-	-
Dbr1	2.48272	0.00305508	2.51498	-	-
Slu7	2.3631	0.00013756	3.86151	Preserving survival of hepatocellular carcinoma cells	97
Tfip11	2.32055	0.000573213	3.24168	-	-
Ddx39b	2.26717	0.00018806	3.7257	Promoting colorectal cancer proliferation	98
Rbm19	2.26427	0.000749309	3.12534	Upregulated in prostate cancer. Promoting prostate cancer progression	99
Ncbp2	2.22494	0.000939032	3.02732	-	-
Rbm17	2.17235	2.43255e-05	4.61394	Promoting hepatocellular carcinoma progression	100
Rbm39	2.14104	0.000220955	3.6557	Upregulated in many cancers	101
Ncl	2.12063	0.000153186	3.81478	Overexpression of Ncl in various types of cancer	102
Mfap1b	2.11869	0.00123062	2.90988	-	-
Hnrnpc	2.06852	0.00283341	2.54769	Overexpression of HNRNPC in liver and lung cancers	103
