## Supplementary Table 4 for "Sex-biased transcriptome in embryonic mouse cortices under *Pax6* haploinsufficiency highlights Pbdc1 as a candidate regulator"

### Sheet: Table S4
Gene	Primers	5'-3'	Reference	Application
Pan-Kdm6a	Forward	CGGGCGGACAAAAGAAGAAC	24	RT-qPCR
	Reverse	CGGGCGGACAAAAGAAGAAC	24	RT-qPCR
Pan-Pbdc1	Forward	TGGACCCAGAAGAACTCAAA	Designed with Primer3Plus	RT-qPCR
	Reverse	TTCAGTGTAGCCCTGGGAAC	Designed with Primer3Plus	RT-qPCR
Pbdc1 isoform 1	Forward	GGAGCCAACAGAGAAGGAGA	Designed with Primer3Plus	RT-qPCR
	Reverse	AGGGCATCACTGAACCAAAG	Designed with Primer3Plus	RT-qPCR
Pbdc1 isoform 2	Forward	ATACACCTCTGCCCTCTCCA	Designed with Primer3Plus	RT-qPCR
	Reverse	CAAAGCAGCACACAGCAGTT	Designed with Primer3Plus	RT-qPCR
Sdha	Forward	GCTCCTGCCTCTGTGGTTGA	72	RT-qPCR
	Reverse	AGCAACACCGATGAGCCTG	72	RT-qPCR
Pan-Exoc5	Forward	TGCGACGTGGCTGAGTATAG	Designed with Primer3Plus	RT-qPCR
	Reverse	TTCTCCCGAGCAGACTTGTT	Designed with Primer3Plus	RT-qPCR
Pan-Ldlr	Forward	CAGAGGACGAGCTCCACATT	Designed with Primer3Plus	RT-qPCR
	Reverse	AATGGATCCCGGAAAGAGAC	Designed with Primer3Plus	RT-qPCR
Pbdc1 promoter	Forward	GATTCTTTGACTCCTTGGGC	Designed with LightCycler Probe Design	ChIP-qPCR
	Reverse	CGCAACAGGTCACTTCC	Designed with LightCycler Probe Design	ChIP-qPCR
Hoxd3 promoter	Forward	TGACCTATTTGCGGTCGT	Designed with LightCycler Probe Design	ChIP-qPCR
	Reverse	CTGCAGAGACAAAGGTTAGA	Designed with LightCycler Probe Design	ChIP-qPCR
