## Supplementary Table 5 for "Sex-biased transcriptome in embryonic mouse cortices under *Pax6* haploinsufficiency highlights Pbdc1 as a candidate regulator"

### Sheet: Table S5
Antibody	Resource	Catalog number	Dilution/Concentration	Applications
Goat anti-SOX2	R&D Systems	AF2018	1:500	IHC
Rat anti-EOMES	invitrogen	14-4875-82	1:1000	IHC
Mouse anti-Tuj1	BioLegend	801201	1:1000	IHC
Chicken anti-GFP	abcam	ab13970	1:1000	IHC
Donkey anti-Goat IgG, Cy3-conjugated	Jackson Immunoresearch Laboratories	705-165-147	1:500	IHC
Donkey anti-Rat IgG, Cy3-conjugated	Jackson Immunoresearch Laboratories	﻿712-165-153	1:500	IHC
Donkey anti-Mouse IgG, Alexa488-conjugated	Jackson Immunoresearch Laboratories	715-545-150	1:500	IHC
Donkey anti Chicken IgY, Alexa488-conjugated	Jackson Immunoresearch Laboratories	﻿703-545-155	1:500	IHC
Rabbit anti-Pax6	Millipore	ab2237	2 µL/sample	ChIP
Rabbit anti-SMARCC1/BAF155	Cell Signaling Technology	11956	2 µL/sample	ChIP
Rabbit anti-BRG1	abcam	ab110641	2 µL/sample	ChIP
Rabbit anti-H3K27me3	Cell Signaling Technology	9733	1 µL/sample	CUT&Tag
Rabbit anti-H3K4me3	abcam	ab8580	1 µL/sample	CUT&Tag
Rabbit anti-H3K27ac	Cell Signaling Technology	8173	1 µL/sample	CUT&Tag
